# Alpha-B-Crystallin overexpression is sufficient to promote tumorigenesis and metastasis in mice

**DOI:** 10.1101/2022.07.27.501790

**Authors:** Behnam Rashidieh, Amanda Louise Bain, Simon Manuel Tria, Sowmya Sharma, Cameron Allan Stewart, Jacinta Ley Simmons, Pirjo M. Apaja, Pascal H.G. Duijf, John Finnie, Kum Kum Khanna

## Abstract

αB-Crystallin is a heat shock chaperone protein which binds to misfolded proteins to prevent their aggregation. It is overexpressed in a wide-variety of cancers. Previous studies using human cancer cell lines and human xenograft models have reported tumor suppressor or tumor promoter (oncogene) roles for αB-Crystallin depending on cellular context and environmental conditions. To determine the causal relationship between *CRYAB* overexpression and cancer, we generated a *Cryab* overexpression knock-in mouse model. This model revealed that constitutive overexpression of *Cryab* results in the formation of a variety of lethal spontaneous primary and metastatic tumors in mice. *In vivo*, the overexpression of *Cryab* correlated with the upregulation of epithelial-to-mesenchymal (EMT) markers, angiogenesis and some oncogenic proteins including Basigin. *In vitro*, using E1A/Ras transformed mouse embryonic fibroblasts (MEFs), we observed that the overexpression of *Cryab* led to the promotion of cell survival via upregulation of Akt signaling and downregulation of pro-apoptotic pathway mediator JNK, with subsequent attenuation of apoptosis as assessed by cleaved caspase-3. Overall, through the generation and characterization of *Cryab* overexpression model, we provide evidence supporting the role of αB-Crystallin as an oncogene, where its upregulation is sufficient to induce tumors, promote cell survival and inhibit apoptosis.
