## Supplementary material for "Alpha-B-Crystallin overexpression is sufficient to promote tumorigenesis and metastasis in mice": Sup: Sup table 1- Correlation Analysis.xlsx

### Sheet: Sheet1
CRYAB	CK	CD31	β Catenin	α SMA	ECadherin	BSG
295.17	168.42	291.27	298.83	191.61	21.41	294.81
269.43	139.32	299.25	292.92	141.18	62.13	211.98
285.57	153.38	293.46	293.31	180.15	43.71	202.23
294.57	169.54	297.24	266.9	200.73	67.11	219.03
286.32	166.36	296.34	292.8	123.9	64.87	202.83
242.04	147.22	296.28	253.31	222.39	67.71	289.89
279.33	187.92	296.4	199.06	227.91	89.32	154.23
283.62	125.62	297.45	299.43	221.88	19.9	259.29
291.42	169.14	281.37	103.8	263.4	78.27	259.86
280.35	163.3	293.49	290.25	188.28	17.62	206.43
269.61	149.06	300	218.7	179.67	84.85	230.88
280.53	182.5	293.22	109.71	204.42	20.39	247.83
277.92	170.08	290.1	264.6	232.47	31.25	213.3
287.01	139.16	261.27	236.69	158.07	33.48	263.58
293.04	142.04	300	286.23	194.1	28.14	126.18
296.22	171.62	293.85	126.96	157.53	56.92	120.15
279.99	180.74	262.98	277.47	242.97	65.54	262.47
290.04	180.1	197.49	300	183	69.67	248.94
284.49	143.44	150	247.41	146.07	18.4	292.56
282.24	179.88	200.49	272.46	196.41	67.03	292.98
292.05	171.1	285.15	233.7	152.07	66.67	157.14
293.46	147.36	159.69	299.01	210.54	38.56	292.74
294.6	170.68	117.24	283.56	237.03	27.79	289.8
294.33	183.06	136.23	291.12	262.56	53.81	253.95
275.64	175.86	175.02	147.57	286.74	37.52	284.76
287.31	181.84	177.27	151.5	184.17	62.13	269.04
263.61	170	62.1	17.622	226.14	43.71	82.11
284.22	152.84	196.98	276.36	157.74	61.5	258.42
295.83	88.24	265.47	293.16	162.15	67.71	257.13
295.5	135.78	239.37	249.39	268.08	89.32	61.47
263.73	177.78	187.35	270.45	178.74	40.61	292.02
288.33	114.8	179.16	237.75	271.17	1.313	188.07
286.26	157.48	78.33	281.07	221.19	15.17	294.57
270.6	183.38	185.13	287.13	228.45	10.23	222.63
279.18	164.6	206.37	286.77	252.93	78.27	272.43
294.15	133.76	238.14	150.73	242.85	41.46	259.5
281.97	163.48	113.34	287.13	137.1	63.66	295.11
283.17	153.4	262.23	136.26	193.95	84.85	288.72
276.81	156.92	190.17	214.989	176.13	6.251	273.99
288.06	139.58	175.86	296.46	245.01	0.9175	262.56
293.37	129.2	280.08	244.19	217.53	27.36	244.41
289.14	172.38	257.64	267.96	212.67	31.25	274.8
282	151.36	247.2	227.61	128.7	56.92	142.65
280.08	175.38	280.89	300	229.08	32.43	234.57
294.42	71.64	167.79	116.926	136.83	65.54	276.63
279.78	138.32	142.77	269.64	256.77	69.67	255.51
269.82	94.86	147.6	131.65	212.94	6.287	103.5
291.75	158.74	222.21	135.48	252.24	19.56	289.29
292.62	154	187.62	184.05	115.59	18.4	247.89
273.57	188.1	79.95	202.92	143.31	46.63	262.89
294.57	140.88	243.36	197.13	220.32	10.89	275.16
283.32	187.78	258.03	151.24	268.53	57.97	242.58
278.22	177.92	104.58	170.61	258.72	66.67	251.01
263.64	183.56	268.83	192.99	238.71	2.529	270.18
294.87	143.6	203.07	136.98	239.85	27.79	168.57
274.38	177.42	129.72	236.58	78.15	3.184	198.96
281.31	149.62	223.86	291.12	274.44	37.52	258.72
280.29	150.36	234.78	255.09	189.93	29.5	288.33
295.83	102.38	218.82	218.1	248.82	70.68	164.7
290.01	102.64	241.95	283.2	208.62	21.41	293.97
300	169.6	201.54	176.59	19.416	67.11	95.97
295.62	130.02	168.99	259.83	285.33	64.87	173.22
295.95	167.04	257.49	294.54	252.51	68.04	267.9
295.62	171.82	208.56	298.26	217.83	26.05	76.38
291.48	166.68	274.17	209.52	172.86	19.9	42.22
268.77	155.82	123.42	271.26	239.64	41.45	136.46
225	166.84	252.48	149.32	113.43	44.33	65.3
294.21	61.62	183.93	286.14	155.88	17.62	74.68
266.46	113.52	220.89	251.46	70.14	20.39	68.42
265.62	181.24	150.69	174.78	237.36	10.74	57.62
288	183.42	119.84	294.21	154.47	10.47	35.58
175.78	158.22	147.7	153.61	237.33	38.64	123.98
186.72	154.02	183.42	107.67	267.9	33.48	81.92
179.3	129	120.24	127.92	300	28.14	111.52
200	178.46	132.98	282.39	242.61	9.234	64.42
177.06	98.9	173.68	199.42	183.96	24.56	49.4
195.62	122.76	180.64	288.3	291.75	11.11	2.068
157.32	186.24	135.14	18.954	266.07	67.03	1.964
197.18	145	140.4	224.04	56.97	6.25	18.972
196.34	11.764	145.66	114.81	171.48	81.61	1.077
183.48	117.18	108.74	149.98	260.19	38.56	6.28
152.74	83.72	156.44	293.64	250.68	0.9693	1.1184
192.94	185.8	156.42	183.63	260.76	53.81	80
191.98	151.08	163.36	212.31	270.75	25.53	1.906
138.26	157	96.56	193.92	261.33	22.28	5.576
155.18	110.18	121.82	102.33	271.65	3.737	5.858
188.12	103.96	133.7	295.17	165.36	4.448	1.5154
167.48	143.52	131.48	283.5	236.49	64.86	2.284
169.12	146.82	141.66	289.95	263.73	29.97	9.824
192.66	108.16	154.5	181.38	198.81	30.53	1.8158
157.36	149.76	64.18	284.04	227.7	47.12	22.48
142.18	171.44	158.32	258.87	228.63	5.197	0.3262
166.12	145.76	170.62	298.41	234.84	4.059	5.128
189.62	18.282	144.02	236.55	268.26	22.31	0.1558
171.44	250.29	151.38	230.64	255.24	18.08	0.6822
195.86	288.66	151.52	218.79	268.02	48.43	7.386
177.98	287.94	93.52	229.8	149.58	45.61	2.14
191.44	283.83	141.82	100.17	242.37	65.86	37.22
175.04	178.17	121.28	293.34	259.02	35.77	12.452
167.58	276	173.74	282.36	200.25	8.975	12.714
144.22	250.23	126.94	278.31	215.76	80.26	13.38
167.02	275.37	167.32	256.47	271.8	18.59	6.696
154.2	296.61	154.66	268.62	114.15	54.59	3.704
166.52	300	144.06	300	69.03	29.62	19.444
190.84	205.38	181.58	141.78	191.1	54.63	32.92
167.26	88.5	107.22	185.01	190.32	78.06	3.462
164.24	29.4	64.82	286.8	157.62	80.54	0.2834
163.28	42.84	150.48	250.2	82.5	23.95	1.8218
187.56	119.96	124.9	110.67	267.39	56.73	36.96
185.14	112.42	175.54	252.78	258.75	31.7	4.12
175.38	162.38	147.22	290.04	110.85	87.46	11.31
196.74	100.24	139.72	263.46	243.57	34.06	2.27
188.44	64.36	125.82	46.05	239.37	79.72	31.6
185.98	96.14	168.68	300	250.95	33.84	0.9484
191.9	188.08	89.12	262.17	170.19	41.09	63.5
154.22	112.2	148.54	291.09	252.96	68.11	0.0284
170.08	21.24	134.62	277.29	201.33	42.34	9.248
174.24	153.68	129.76	267.09	273.21	59.55	3.61
169.78	158.26	129.48	140.7	238.47	5.149	19.112
136.62	120.4	107.76	266.22	256.59	17.74	0.467
161.44	105.18	186.96	36.99	244.29	16.76	0.5124
169.68	14.618	140.92	298.56	198.54	77.28	8.442
194.3	56.86	153.36	300	144.08	51.72	20.02
156.22	38.5	164.4	11.601	127.74	31.97	8.458
161.48	142.94	134.2	33.72	94.12	53.31	0.0696
173.84	50.22	178.14	297.21	120.1	63.29	11.604
144.82	124.78	104.08	259.5	133.82	40.28	48.14
141.44	166.68	129.38	263.25	82.6	33.16	2.144
184.28	134.24	145.78	115.47	148.26	13.65	4.578
183.2	149.5	186	180.99	151.94	15.91	0.1978
192.68	67.46	113.86	198.12	147.92	3.226	0.1816
161.8	34.18	197.22	103.2	175.6	40.2	0.6418
181.3	79.58	164.46	84.69	125.52	69.35	6.508
137.6	113.38	148.22	112.98	119.78	43.78	0.8724
163	133.18	97.08	102.96	136.28	11.69	1.8206
182.82	126.72	97.7	152.76	154.98	64.47	2.572
140.68	36.58	176.74	194.64	105.38	4.787	15.222
149.62	138.26	175.08	164.52	129.4	1.893	63.72
175.88	68.2	66.58	161.82	105.02	24.98	100.48
182.92	162.38	148.8	117.66	161.98	66.15	0.4756
196.1	117.44	155.3	135.84	122	11.45	22.36
111.06	93.44	177.92	126.48	97.38	44.28	74.3
173.66	92.72	116.14	150.63	130.94	4.043	25.68
197.08	167.58	152.34	120.81	101.38	27.01	21.68
184.36	168.44	127.38	155.22	140.36	8.532	9.856
184.26	51.48	180	103.62	158.02	0.1555	3.312
185.9	122.26	161.1	82.8	175.04	20.59	3.848
164.94	55.48	200	75.72	191.16	24.26	1.633
164.16	90.48	184.96	83.91	122.78	21.78	3.474
183.94	136.58	98.24	80.64	150.76	67.62	8.154
192.42	119.88	155.04	81.42	105.16	55.13	30.54
173.04	127.22	123.6	166.8	108.1	0.5929	5.722
200	181.4	154.3	85.71	178.72	14.29	3.454
189.84	158.68	173.62	97.98	119.16	76.51	4.614
191.7	26.42	140.72	46.86	180.78	0.5348	4.52
190.92	167.18	97.7	89.4	147.46	12.44	73.04
138.54	134.12	69.2	76.8	152.3	49.46	64.78
165.68	111.92	94.1	183.33	168.62	11.34	15.098
161.6	159.48	84.16	108.06	161.9	3.23	29.12
170.2	65.86	77.28	110.94	91.4	91.68	1.6396
155.68	145.38	180.34	270	129.3	27.92	1.2248
158.18	0	151.24	46.98	117.42	31.36	3.348
180.02	83.3	88.24	74.01	163.34	1.375	0.0284
148.64	44.34	126.68	24	145.02	59.9	9.248
145.42	139.98	89.62	17.964	141.78	0.189	3.61
186.76	29.72	179.02	30.39	85.8	1.041	19.112
119.62	158.16	145.92	92.55	152.72	5.957	0.467
192.5	106.12	180.14	77.31	91.22	1.412	0.5124
158.88	87	79.38	36.18	171.18	1.279	8.442
98.28	54.2	169.5	34.68	141.96	87.87	20.02
299.49	142.48	91.38	40.32	168.16	74.68	8.458
299.07	134.96	161.88	33.36	77.06	11.35	0.0696
275.52	143.48	107.08	38.91	95.54	3.833	11.604
295.41	61.42	170.16	56.52	146.88	2.429	48.14
298.65	139.76	55.74	82.92	179.02	11.21	2.144
275.58	103.32	132.54	43.11	172.48	5.501	4.578
299.22	139.46	178.18	85.44	159.14	11.91	0.1978
297.24	58.36	185.12	128.58	159.9	25.03	0.1816
291.69	47.26	60	84.39	52.1	17.94	0.6418
181.82	152	96.14	76.32	182.96	28.11	6.508
170.06	152.82	151.16	120	126.62	1.643	0.8724
189.6	138.74	80.9	75.24	165.88	0.5018	1.8206
179.62	127.26	69.34	100.35	139.08	4.186	2.572
184.04	125.94	95.72	62.49	12.944	40.62	15.222
252.99	91.66	94.28	46.38	190.22	0.5618	63.72
184.52	135.76	173.42	45.33	168.34	25.08	100.48
167.06	73.56	65.5	89.88	145.22	3.337	0.4756
172.68	78.42	178.4	135.24	115.24	16.03	22.36
189.76	68.5	162.06	33.39	159.76	3.357	74.3
167.04	126.38	138.7	79.11	75.62	1.457	25.68
195.44	56.16	188.56	42	103.92	1.237	21.68
188.34	120.06	119.52	59.58	46.76	37.57	9.856
197.38	121.64	121.9	28.218	158.24	49.17	3.312
172.68	61.12	125.94	45.63	102.98	53.11	3.848
188.2	12.324	104.26	91.68	158.22	8.907	1.633
197.8	103.78	106.5	80.28	178.6	9.654	3.474
195.14	119.3	64	66.78	200	25.11	8.154
194.36	141.52	90.94	47.46	161.74	1.716	30.54
189.74	148.96	41.78	31.08	122.64	0.5843	5.722
184.52	36.46	135.76	107.16	194.5	7.246	3.454
184.3	40.16	167.26	48.24	177.38	6.891	4.614
177.44	153.68	195.48	50.67	37.98	0.6971	4.52
190.82	64.32	159.06	94.23	114.32	2.14	73.04
176.82	32.16	69.78	56.76	173.46	19.64	64.78
199.52	84.64	68.82	113.61	167.12	1.449	15.098
192.22	81.6	74.98	66.24	173.84	9.581	29.12
179.9	141.54	131.94	38.37	180.5	1.339	1.6396
167.06	140.28	171.88	18.819	174.22	11.07	1.2248
186.22	157.24	177	63.69	181.1	53.04	3.348
193.3	151.56	124.62	70.32	110.24	22.8
190.28	164.22	17.024	93.78	157.66	0.5988
165.9	161.36	140.64	69.69	175.82	25.12
168.66	152.72	174.08	78.48	132.54	21.91
192.2	174.72	144.58	10.032	151.8	5.556
194.8	163.6	137.32	46.8	152.42	2.199
179.62	158.56	121.76	78.69	156.56	0.3949
188.24	195.42	116.14	53.22	178.84	3.751
184.44	186.8	78.3	60.39	170.16	3.123
189.54	156.18	65.46	33.18	178.68	4.303
196.56	172.66	183.46	86.79	99.72	30.36
192.04		36.1	58.29	161.58	7.931
187.26		109.24	69.96	172.68	0.6011
189.6		181.22	31.68	133.5	34.02
168.66		142.68	48.99	143.84	18.18
195.3		176.96	76.08	181.2	1.649
193.52		76.34	75.93	76.1	6.87
188.2		30.18	95.43	46.02	30.71
195.5		54.8	65.79	127.4	12.26
190.74		108.24	67.17	126.88	9.707
195.46		115.14	48.03	105.08	0.3428
194.1		174.4	43.29	55	11.42
195.78		122.56	68.7	178.26	0.0911
194.56		102.24	125.4	172.5	0.5243
176.52		88.52	52.11	73.9	17.41
170.06		98.12	116.88	162.38	0.4762
189.12		114.28	44.28	159.58
165.5			59.91	167.3
182.78			91.92	113.46
198.86			50.64	168.64
193.78			42.45	134.22
191.12			52.98	182.14
193.96			61.95	158.98
165.06			21.729	171.06
192.02			52.5	162.86
196.78			89.79	132.36
193.36			129.03	216.12
187.34			64.62
181.82			81.9
184.04			78.45
189.96			25.155
128.9			45.78
164.9			80.4
148.64			30.48
146.58			61.14
168.36			37.38
157.04			150.45
164.8			50.43
158.88			29.97
166.56			64.11
193.36			76.14
187.28			48.27
52.18			61.89
163.16			52.89
158.48			53.97
163.14			43.44
177.06			84.87
169.98
172.4
148.98
148.34
158.14
168.44
190.26
155.98
172.4
142.24
166.34
158.68
143.24
156.54
188.64
182.42
141.28
141.86
150.5
151.32
131.8
141.36
181.04
184.62
143.22
168.42
174.08
176.48
127.24
170.64
180.98
178.5
171.74
172.66
177.48
167.64
159.06
