## Supplementary material for "Alpha-B-Crystallin overexpression is sufficient to promote tumorigenesis and metastasis in mice": Sup: Sup table 2 - Annotation.xlsx

### Sheet: Sheet1
Bsg	Basigin	6.71759	Extracellular matrix metalloproteinase inducer (EMMPRIN) or cluster of differentiation 147 (CD147):
Crabp2	Cellular retinoic acid-binding protein 2	5.34059	Increased Crabp2 levels have been found in various types of cancer, and are associated with poor patients' survival. Although Crabp2 is found to be overexpressed in lung cancer, its role in metastasis of lung cancer is unclear.
Hells	Lymphocyte-specific helicase	5.22788	HELLS was identified as a gene having elevated expression in aggressive metastatic tumor
Sar1b	GTP-binding protein SAR1b	3.52617	SAR1B was overexpressed in CRC samples and this was associated with shorter overall survival time in patients with CRC.
Eif4b	Eukaryotic translation initiation factor 4B	3.21092	EIF4B is a downstream target of mTOR as well. The chemo-resistance and metastasis characteristics of non–small-cell lung cancer (NSCLC) could be suppressed by miR-216a that targets the eIF4B and ZEB1
Dnaja3	DnaJ homolog subfamily A member 3, mitochondrial	2.94995	DNAJA3 is a member of the DNAJ/Hsp40 protein family, which stimulates the ATPase activity of Hsp70 chaperones and plays critical roles in protein folding, degradation, and multiprotein complex assembly.
Emc7	ER membrane protein complex subunit 7	2.89296	a component of the endoplasmic reticulum membrane protein complex and may be involved in degradation of misfolded proteins by the ubiquitin- and proteasome-dependent process known as ER-associated degradation (ERAD)
Senp3	Sentrin-specific protease 3	2.81394	Acts as an oxidative stress-responsive molecule under physiological conditions, potentiates the transcriptional activity of FOXC2 through de-SUMOylation, in favor of the induction of specific mesenchymal gene expression in gastric cancer metastasis.
Cul4a	Cullin-4A	2.81093	The ubiquitin ligase component of a multimeric complex involved in the degradation of DNA damage-response proteinsCUL4A has been known for its oncogenic properties in various human cancers.
Triap1	TP53-regulated inhibitor of apoptosis 1	2.80097	A novel apoptosis inhibitor that binds HSP70 in the cytoplasm and blocks the formation of the apoptosome and caspase-9 activation. TRIAP1 has been shown to be upregulated in many types of cancers
Ano10	Anoctamin-10	2.68326	are linked to autosomal recessive spinocerebellar ataxia,
Ppp1r18	Phostensin	2.63528	Protein phosphatase-1 binding protein, seen to be downregulated in human breast cancer cell lines and tumour tissues, possible breast cancer supressor gene
Lig3	DNA ligase 3	2.50786	LIG3 is upregulated in chronic myeloid leukemia, multiple myeloma,and breast cancer.
Erh	Enhancer of rudimentary homolog	2.45006	Role in transcriptional regulation and cell cycle, kras mutant cancer cells are sensitive to ERH suppression, and ERH expression is inversely rlated to colorectal cancer patient survival with KRAS mutation
Srrm2	Serine/arginine repetitive matrix protein 2	2.44166	Part of the RNA splicing machinery, mutations in which makes it a Thyroid cancer susceptibility gene, specifically for papillary thyroid carcinoma from affected alternative splicing
Phf3	PHD finger protein 3	2.42049	May function as a transcription factor, with allogenic antibody responses (61%) against the protein in Gliobastoma Multiforme patients, Phf3 is also seen to be downregulated/lost in gliobastoma (and cell lines) and anaplastic astrocytomas and astrocytomas.
Rif1	Telomere-associated protein RIF1	2.38829	RIF1 is significantly overexpressed in lung /breast cancer and positively correlates with poor prognosis in cancer patients.
Mrps36	28S ribosomal protein S36, mitochondrial	2.34762	Component of the a-ketoglutarate dehydrogenase, acting as a molecular adaptor binding to the E1, E2, E3 subunits.
Rrp9	U3 small nucleolar RNA-interacting protein 2	2.32441
Acsf2	Medium-chain acyl-CoA ligase ACSF2, mitochondrial	2.2008
Ppan	Suppressor of SWI4 1 homolog	2.16596	Loss of Peter Pan protein is associated with cell cycle defects and apoptotic events. PPAN provokes apoptosis as observed by increased amounts of p53 and its target gene p21, BAX-driven depolarisation of mitochondria, cytochrome c release as well as caspase-dependent cleavage of PARP.[7] Recent studies revealed that PPAN participates in the regulation of mitochondrial homeostasis, presumably via …
Maff	Transcription factor MafF	2.16203	Member of transcription family, commonly downregulated in multiple cancers, specifically in hepatocellular carcinoma MafF acts a tumour suppressor (causes apoptosis and decreased cell proliferation), in bladder cancer higher expression leads to higher survival rate , induced expression and translocalization by PTEN.
Rrs1	Ribosome biogenesis regulatory protein homolog	2.14803	RRS1 (human regulator of ribosome synthesis 1), an essential nuclear protein involved in ribosome biogenesis, is overexpressed in some human cancers, contribute to breast cancer proliferation through RPL11/MDM2‐mediated p53 activation
Washc5	WASH complex subunit 5	2.10934	Diseases associated with WASHC5 include Spastic Paraplegia 8, Autosomal Dominant and Ritscher-Schinzel Syndrome 1
Ddx23	DEAD (Asp-Glu-Ala-Asp) box polypeptide 23	2.09067	Promotes expression of Linc00630 which leads to increased cell proliferation and metastasis (in vivo and in vitro) specifically leading to the development of NSCLC. Abie to supress R-loops which cause genomic instability, mutations in Ddx23 therefore lead to high doubnle strand breaks, seen in many cancers with homozygous deletion sin adenoid cystic carcinoma. It is implicated in glioma malignanc…
Nop2	Probable 28S rRNA (cytosine-C(5))-methyltransferase	2.05019	NOP2 is a nucleolar antigen expressed in proliferating cells and many human tumors. Translational repression of NOP2 has been shown to suppress breast cancer proliferation
Bdh1	D-beta-hydroxybutyrate dehydrogenase, mitochondrial	2.03684	Found to act as a histone deactyalse inhibitor (inhibiting gene expression. When comparing rat hepatoma cells to healthy rat cells, the activity of bdh was seen to be reduced to 0.5-3%, its synthesis was reduced 4-9.3% and precursor mRNA reduced 1.1-3%, this translated to increased growth rate and protein synthesis rate in the hepatoma lines.
Hbegf	Proheparin-binding EGF-like growth factor	2.02916	Heparin-binding epidermal growth factor-like growth factor (HB-EGF) has been shown to stimulate the growth of a variety of cells in an autocrine or paracrine manner. HB-EGF is widely expressed in tumors compared with normal tissue. HB-EGF induced the expression and activities of the metalloproteases, MMP-9 and MMP-3, leading to enhanced cell migration. HB-EGF as a potent inducer of tumor growth a…
Noc4l	Nucleolar complex protein 4 homolog	2.02558	Noc4L-Mediated Ribosome Biogenesis
Junb	Transcription factor jun-B	2.00565	JunB promotes cell invasion, migration and distant metastasis
Rsl1d1	Ribosomal L1 domain-containing protein 1	2.00169	SL1D1 identified as a cellular aging regulatory gene, whose expression is associated with senescence;
Ddx56	Probable ATP-dependent RNA helicase DDX56	2.00061	Its role in alternative splicing has been seen important in cancer progression. In colorectal cancer, ddx56 expression was upregulated, associated with lymphatic invasion, distant metastasis and poor prognosis, through alternative splicing of Wee1 it is able to promote proliferation by upregulating the cell cycle. in osteosarcoma, ddx56 was upregulated and knockdown of ddx56 caused decreased prol…
Hs1bp3	HCLS1-binding protein 3	1.98555	Autophagy targets intracellular components for lysosomal degradation to promote cellular and organismal health and homoeostasis, and has been shown to protect against neurodegeneration and cancer, help remove invading pathogens and promote longevity
Srcap	Snf2-related CREBBP activator protein	1.97816	serves as a coactivator for several nuclear receptors including the androgen receptor (AR). SRCAP is an ATPase
Thrap3	Thyroid hormone receptor-associated protein 3	1.97176	RNA processing factor (mRNA splicing and export pathway) involved in the regulation of the DNA damage response pathway, loss of which leads sensitivity to DNA damaging agents, defective DNA repair and genomic instability. Specifically mutated in parathyroid carcinoma
Ssbp1	Single-stranded DNA-binding protein, mitochondrial	1.96424	Rapidly binds at the sites of DNA double-strand breaks and is required for the efficient recruitment of the MRN complex
Frg1	Protein FRG1	1.95419
Ddx54	ATP-dependent RNA helicase DDX54	1.93796	DEAD box protein, are similar to eIF4A translation initiation factor first and they were found to have a RNA dependent ATPase activity .
Uhrf1	E3 ubiquitin-protein ligase UHRF1	1.91573	plays a crucial role in DNA methylation, chromatin remodeling and gene expression and is aberrantly upregulated in various types of human cancers.
Gabarapl2	Gamma-aminobutyric acid receptor-associated protein-like 2	1.91115	The Atg8-family proteins are subdivided into two subfamilies: the GABARAP and LC3 subfamilies. These proteins, which are major players of the autophagy pathway, present a conserved glycine in their C-terminus necessary for their association to the autophagosome membrane. This family of proteins present multiple roles from autophagy induction to autophagosome-lysosome fusion and have been describe…
Sqstm1	Sequestosome-1	1.90245	Also known as the ubiquitin-binding protein p62
Creld2	Protein disulfide isomerase Creld2	1.88742	cysteine-rich with EGF-like domains 2 (CRELD2) is an ER stress-inducible gene. High levels of a protein called Creld2 have been linked to the most aggressive types of breast cancer with lower survival rates
Lars2	Probable leucine--tRNA ligase, mitochondrial	1.88547	Involved in the translation of protein by joining amino acids to their cognate tRNAs. In nasopharyngeal carcinoma, it was found to be substantially downregulatd/downregulated, with some homozygous deletion and large hypermethylation.
Eif3i	Eukaryotic translation initiation factor 3 subunit I	1.88472	Part of the EIF3 complex with direct roles in translational regulation, and is a known proto-oncogene, upregulated in a number of different cancers through the the promotion of cell proliferation (possibly through Akt, Wnt/B-catenin and mTor signalling), affects the cell cycle by regulating S phase entry trhough Cyclin D1 expression, overexperssion results in increased proliferation, colon format…
Timm50	Mitochondrial import inner membrane translocase subunit TIM50	1.87653	Involved in the translocation of proteins into the inner mitochondrial membrane. It is upregulated in breast cancer, promoting cell proliferation and resisting apoptosis. In NSCLC, Tim50 expression corelates with larger tumor size, advanced TNM stage, lymph node metsastasis and poor OS, TImm50 was seen to promote proliferation and invasion with upregulated Erk induced increased Cyclin D1, Snail a…
Atxn2l	Ataxin-2-like protein	1.87637	Regulator of stress granules, studied in gastric cancer, atxn2l was seen to promote EMT and subsequent increased invasion and migration, silencing of atxn2l sensitized cells to oxaliplatin (chemotherapeutic agent) even in oxaliplatin resistance cells, its effect were seen to be caused by EGF signalling promoting the PI3K/Akt pathway. in cutaenous CD4+ T cell lymphoma, a fusion protein of atxn2l a…
Srsf6	Serine/arginine-rich splicing factor 6	1.86257
Nup35	Nucleoporin NUP35	1.8606	Protein involved in the transport of protein between the nucleus anf cytoplasm, a similar protein Transmembrane protein 18 (TMEM18) overexpression was seen as a marker for good AML prognosis, which was positively correlated with Nup35
Mrpl37	39S ribosomal protein L37, mitochondrial	1.85648
Timm22	Mitochondrial import inner membrane translocase subunit Tim22	1.85564
Dnajc7	DnaJ homolog subfamily C member 7	1.84819	Co-chaperone protein that is able to specifically promote p53 and its subsequent tumour suppressive effects, Dnajc7 can extend the half-life of p53 and reduce the interaction of MDM2 (p53 down regulator) with p53. Polyglutamylated DNAjc7 can result from the aberrant expression of cytosolic carboxypeptidase 6 (a deglutamylate), and is seen to be significantly present in renal cell carcinoma and ar…
Nup214	Nuclear pore complex protein Nup214	1.84644	Component of the nuclear pore complex, its gene is frequently translocated to fuse with other genes in leukemia, such as SET (lymphoblastic leikemia) and DEK (Acute myeloid leukemia) which are both chromatin remodeling proteins, it can also fuse with p62 and seen in ALL. Another fusion of nup213 with ABL1 (tyrosine kinase) is seen in T cell ALL, leading to overexpression of transcription factors …
Chchd5	Coiled-coil-helix-coiled-coil-helix domain-containing protein 5	1.83892
Kpna2	Importin subunit alpha-1	1.82708	In Glioma, itwas found that the treatment of IL-10 significantly upregulated KPNA2 with subsequent increased cell growth and invasion. In NSCLC, the expression of KPNA2 was significantly higher in serum than healthy controls, and similarly in pleural effusion than in non-lung cancer.
Ccnd1	G1/S-specific cyclin-D1	1.81955	Component of the core cell cycle machinery, regulating entry into the S Phase. B-Catenin target. Meta-analysis determined correlated increased risk of colorectal cancer and a Ccnd1 G870A polymorphism. USP22 is a known onocogene overexpressed with a ggressive cancer phenotypes, it was seen that usp22 directly affects ccnd1 and protects it from degradation and is the likely the pathway for usp22 ce…
Hnrnpa3	Heterogeneous nuclear ribonucleoprotein A3	1.81884	High Hnrnpa3 expression is signifiantly associated with lymph node metastasis , disease progression and cancer specific death in bladder cancer.
Gla	Alpha-galactosidase A	1.8099	Common target for the treatment of diabetes, seen with an associationg with lower risk of cancer when taking Gla inhibitors with diabetes
Slc2a1	Solute carrier family 2, facilitated glucose transporter member 1	1.7985	Glucose transporters, commonly upregulated by cancers to increase the available gluose for metabolism, upregulated in NSCLC with poor OS, found in papillary thyroid carcinoma with BRAF mutations specifically.
Zc3h7b	Zinc finger CCCH type-containing 7B	1.7904	translocation involving fusion with the BCOR protein is found in multiple sarcomas
Cwc27	Spliceosome-associated protein CWC27 homolog	1.77793	Component of the spliceosome, a SNP in this gene is found to be correlated with urinary bladder cancer susceptibility and reoccurance
Jup	Junction plakoglobin	1.7667
Polr1a	DNA-directed RNA polymerase I subunit RPA1	1.76363	Overexpressed in a limited subset of colorectal cancer tumor cells that when ablated, creates an irreversible growth arrest. Evaluated as a parameter for indepenent prognostic assessment of gastric cancer
Phf5a	PHD finger-like domain-containing protein 5A	1.76303	Component of spliceosome, upregulated in breast cancer, silencing of which leads suppressed cell proliferation and migration. Upregulation correlated with poor prognosis in colon cancer.
Pex14	Peroxisomal membrane protein PEX14	1.75524
Gcat	2-amino-3-ketobutyrate coenzyme A ligase, mitochondrial	1.75352
Pycr1	Pyrroline-5-carboxylate reductase 1, mitochondrial	1.74631	Synthesizes proline, highly active in cancer through deacetylation, acetylation of pyrc1 leads to decreased cell proliferation
Mybbp1a	Myb-binding protein 1A	1.73142	Binds to and suppresses the oncogene c-myb, and binds to and stabilizes p53, inducing tumor suppressive qualities, seen In breast cancer and renal cancer
Hnrnpa1	Heterogeneous nuclear ribonucleoprotein A1	1.70177	RNA binding protein involved in various tumourigenic functions, including regulating cell proliferation, invasiveness, metabolism and stress adaptation
Ppif	Peptidyl-prolyl cis-trans isomerase F, mitochondrial	1.69568
Uqcrfs1	Cytochrome b-c1 complex subunit Rieske, mitochondrial	1.69247
Tmpo	Lamina-associated polypeptide 2, isoforms alpha/zeta	1.68887	nuclear protein that affects chromatic regulation and gene expression. Upregulated in varous cancer including lung cancer, seen to promote cell proliferation and migration and prevent apoptosis
Snrpc	U1 small nuclear ribonucleoprotein C	1.68241	Member of the family of small nuclear RNP, associated with increased cancer cell migration and invasion
Timeless	Protein timeless homolog	1.6798	Associated with replication forms, activating S phase checkpoint.Protein correlated with cellular senescence, when overexpressed senescence is delayed (vice versa). Binds with PARP and associated with DNA rdamage repair (HR). With Claspin, help protect cancer cells through replication stress
Suclg2	Succinate--CoA ligase [GDP-forming] subunit beta, mitochondrial	1.67241
Jun	Transcription factor AP-1	1.67168	Affects various proteins, specifically with the oncogene c-jun, promoting cell proliferation
Nop56	Nucleolar protein 56	1.66144
Med29	Mediator of RNA polymerase II transcription subunit 29	1.65001	Large multiprotein coactivator complex that mediates gene regulation, seen with both oncogenic and tumour suppressive charactersitics in pancreatic cancer
Zc3hc1	Nuclear-interacting partner of ALK	1.62668
Ndrg1	Protein NDRG1	1.62374	Able to reduce tumourigenic progression of pancreatic cancer by the inhibition of the pathways HGF and IGF-1. Associated with poor prognosis in prostate cancer
Ftsj3	pre-rRNA 2'-O-ribose RNA methyltransferase FTSJ3	1.6233	RNA methyltransferase amplified in breast cancer, promoting cancer growth and survival
Cryab	Alpha-crystallin B chain	1.61406
Utp23	rRNA-processing protein UTP23 homolog	1.613	Downregulated in paclitaxel resistant ovarian cancer tissues and cell lines, decreased resistance to paclitaxel when UTP23 is overexpressed
Hmga1	High mobility group protein HMG-I/HMG-Y	1.60742	HMGA1 signature in triple negative breast cancer cells.
Ddx27	Probable ATP-dependent RNA helicase DDX27	1.60196	highly overexpressed in colorectal cancer, promoting cell proliferation, migration, invasion and suppresses apoptosis, whilst marking for poor prognosis
Mrpl12	39S ribosomal protein L12, mitochondrial	1.59465	Regulated by p62 in response to serum deprivation and hypoxia
Smpd2	Sphingomyelin phosphodiesterase 2	1.59175
Chchd1	Coiled-coil-helix-coiled-coil-helix domain-containing protein 1	1.59117
Peg3	Paternally-expressed gene 3 protein	1.58827	High expression correlates with poor prognosis in colon cancer. Mutations in this gene are associated with higher mutation burden and poor prognosis in breast cancer
Nup153	Nucleoporin 153	1.58631	Downregulated by cancer tissues, with higher expression correlated with lower pathological grade, T stage, distant metasis and longer OS and RFS, overexpression suppressed cell proliferation and ini=hibited tumor growth
Dnajc3	DnaJ homolog subfamily C member 3	1.58558	The DNAJC3 protein is an important apoptotic constituent. DnaJ heat shock protein family (Hsp40) member C3)
Rab5b	Ras-related protein Rab-5B	1.57727	The RAS-associated protein RAB5 activates intracellular membrane trafficking, and RAB5 expression is correlated to progression and epithelial mesenchymal transition in various cancers.
Pdxdc1	Pyridoxal-dependent decarboxylase domain-containing protein 1	1.56116	May predispose to brain cancer
Nab2	NGFI-A-binding protein 2	1.55837	High expression in head and neck squamous cell carcinoma, both primary and metastatic lymph sites, seen with an in vitro effect of promoting invasion migration and in vivo enhance tumour growth
Rbbp4	Histone-binding protein RBBP4	1.55721	Highly expressed in colon cancer tissues and cell lines, with an effect of increased cell proliferation, invasion migration, EMT, through downregulation of the Wnt/B-Catenin pathway
Mrpl53	39S ribosomal protein L53, mitochondrial	1.55009	Differentially expressed (upregulated) in diabetic mucosa than non-diabetoc mucosa, with a connection of Type 2 DM as a risk for colon cancer
Ddx21	Nucleolar RNA helicase 2	1.54876	Upregulated in various cancers, especially in gastric cancer with expression directly proportional to the tumour stage, seen with an effect on cell proliferation, colony formation, G1/S transition through upregulation of Cyclin D1 and CDK2
Cnbp	Cellular nucleic acid-binding protein	1.54711	Has a function of preventing the expression of Human antigen R (HuR) via interaction with circular RNAs, resulting in increased growth, invasion and metastasis of gastric cancer in vivo and in vitro
Nop58	Nucleolar protein 58	1.54157	Through a lncRNA (ZFAS1) mediated upregulation, exerts increased cell proliferation, migration and reduced apoptosis in colorectal cancer cells and tissues. Similar effect through another lncRNA (FAM83A-AS1) in hepatocellular carcinoma
Tmed4	Transmembrane emp24 domain-containing protein 4	1.53841	Expressed significantly higher in tumour cells of invasive lung adenocarcinoma mixed subtype
Mrps16	28S ribosomal protein S16, mitochondrial	1.53487	Overexpression promoted tumour cell growth, migration and invasion through the PI3K/AKT/Snail Axis in glioma cells
Trip11	GRIP domain-containing protein	1.53373	Regulated by T3 for nuclear translocation via PI3K pathway, diregulation of which correlates with renal cell carcinoma progression
Gm10320	Protein transport protein Sec61 subunit beta	1.5296
Gtse1	G2 and S phase-expressed protein 1	1.52725	Involved in various cancers, upregulated in breast cancers (TNBC and p53 mutations) inducing increased growth via Akt and EMT correlated with poor survival. Upregulated in prostate cancer, promoting cell proliferation via the SP1/FOXM1 pathway, gtse1 also highly expressed in poor prognosis liver cancer
Tbl3	Transducin beta-like protein 3	1.52375	Studied in yeast and zebrafish, with ties in cell cycle and p53 pathways
